# Epigenetically-regulated RNA-binding proteins signify malaria hypnozoite dormancy

**DOI:** 10.1101/2023.04.25.537952

**Authors:** Christa Geeke Toenhake, Annemarie Voorberg-van der Wel, Haoyu Wu, Abhishek Kanyal, Ivonne Geessina Nieuwenhuis, Nicole Maria van der Werff, Sam Otto Hofman, Anne-Marie Zeeman, Clemens Hendricus Martinus Kocken, Richárd Bártfai

## Abstract

**SUMMARY:** Dormancy enables relapsing malaria parasites, such as *Plasmodium vivax* and *cynomolgi*, to survive unfavorable conditions and maximize chances for transmission. It is caused by hypnozoites, parasites remaining quiescent inside hepatocytes before reactivating and establishing blood-stage infection. We integrated various omics approaches to explore gene-regulatory mechanisms underlying hypnozoite formation and reactivation. Genome-wide profiling of epigenetic marks identified a small set of genes that gets epigenetically silenced during hepatic infection of relapsing parasites. Furthermore, by combining single-cell transcriptomics, chromatin accessibility profiling and fluorescent *in situ* RNA hybridization, we show that these genes are exclusively expressed in hypnozoites and their silencing precedes parasite development. Intriguingly, these hypnozoite-specific genes mainly encode proteins with RNA-binding domains. We, hence, propose that repressive RNA-binding proteins keep hypnozoites in a developmentally competent but dormant state and heterochromatin-mediated silencing of the corresponding genes enables hypnozoite reactivation. Further testing of this hypothesis could provide clues for targeted reactivation and killing of these vicious pathogens.
