## Supplementary table 4 for "Epigenetically-regulated RNA-binding proteins signify malaria hypnozoite dormancy"

### Sheet: Blad1
Table S4: Countigs of liver stages parasites with FISH signal for several four P.cynomolgy transcripts
Counts		1n		>1n		1n		>1n		1n		>1n		Total
PcyM_0604800		pos	n=	pos	n=	pos	n=	pos	n=	pos	n=	pos	n=	n=
	Day 2	9	10											10
	Day 3	15	15			90	94			82	86			195
	Day 4	7	10	0	3					66	80	3	20	113
	Day 6	8	9	0	14	11	28	1	17					68
Counts		1n		>1n		1n		>1n		1n		>1n		Total
PcyM_0944000		pos	n=	pos	n=	pos	n=	pos	n=	pos	n=	pos	n=	n=
	Day 2	10	12											12
	Day 3	12	16			140	169			39	57			242
	Day 4	12	13	1	11					56	77	1	33	134
	Day 6	10	10	0	11	17	26	1	22					69
Counts		1n		>1n		1n		>1n		1n		>1n		Total
PcyM_1302300		pos	n=	pos	n=	pos	n=	pos	n=	pos	n=	pos	n=	n=
	Day 2	4	6											6
	Day 3	11	12			95	113							125
	Day 4
	Day 6					22	27	1	25					52
Counts		1n		>1n		1n		>1n		1n		>1n		Total
PcyM_1005090		pos	n=	pos	n=	pos	n=	pos	n=	pos	n=	pos	n=	n=
	Day 2	4	10											10
	Day 3	10	15			101	127							142
	Day 4
	Day 6					10	22	3	15					37
